# Tissue-specific safety mechanism results in opposite protein aggregation patterns during aging

**DOI:** 10.1101/2020.12.04.409771

**Authors:** Raimund Jung, Marie C. Lechler, Christian Rödelsperger, Waltraud Röseler, Ralf J. Sommer, Della C. David

## Abstract

During aging, proteostasis capacity declines and aggregation-prone proteins become instable, accumulating in protein aggregates both inside and outside cells. Both in disease and during aging, proteins selectively aggregate in certain tissues and not others. Yet, tissue-specific regulation of protein aggregation remains poorly understood. Surprisingly, we found that the inhibition of three core protein quality control systems, i.e. chaperones, proteasome and macroautophagy, leads to lower levels of age-dependent protein aggregation in *C. elegans* pharyngeal muscles, but higher levels in body-wall muscles. We describe a novel safety mechanism called SAPA that selectively targets newly synthesized aggregation-prone proteins to suppress aggregation and proteotoxicity. *vha-12* and *scav-3* mutants reveal that SAPA relies on macroautophagy-independent lysosomal degradation. Furthermore, SAPA involves several previously uncharacterized components of the intracellular pathogen response. We propose that SAPA represents an anti-aggregation machinery targeting aggregation-prone proteins for lysosomal degradation.
