## Supplementary material for "Tissue-specific safety mechanism results in opposite protein aggregation patterns during aging": Data File S1

### Sheet: Figure 1
Data for Figure 1
Fisher's exact test: used for comparisons with less than five animals in a category. The categories with the less than five counts were combined with adjacent aggregate categories (unless otherwise noted)
Figure 1B
CF3649	N2; muIs209[pmyo-3::kin-19::tagrfp + ptph-1::GFP]
Left panel
Strain	RNAi treatment from egg	Age	Medium	High	N total
CF3649	L4440 RNAi	day 2	65	5	115
		day 4	55	12	101
		day 7	45	13	86
CF3649	atg-18 RNAi	day 2	74	16	123
		day 4	41	22	78
		day 7	25	23	56
CF3649	hsf-1 RNAi	day 2	61	19	98	Significance:		day 2	day 4	day 7
		day 4	37	16	70	Ordinal logistic regression	atg-18 versus L4440 RNAi	0.01	0.003	0.00019
		day 7	26	14	45	Ordinal logistic regression	hsf-1 versus L4440 RNAi	3.52e-05	0.057	0.0033
Right panel
Strain	RNAi treatment from L4	Age	Medium	High	N total
CF3649	L4440 RNAi	day 2	85	10	141
		day 4	83	4	122
		day 7	68	6	105
CF3649	pbs-3 RNAi	day 2	80	7	143	Significance:		day 2	day 4	day 7
		day 4	92	12	141	Fisher's exact test	pbs-3 versus L4440 RNAi		0.68
		day 7	88	30	138	Chi-square test	pbs-3 versus L4440 RNAi	0.44		0.00023
Figure 1D
Left panel
CF3706	N2; muEx587[pkin-19::kin-19::meos2 + punc-122::gfp]
DCD174	atg-18(gk378)V; muEx587[pkin-19::kin-19::meos2+punc-122::gfp]
Strain	background	Age	Medium	High	N total
CF3706	wild-type	day 2	52	1	153
		day 4	69	8	145
		day 7	83	25	129
DCD174	atg-18(-)	day 2	16	0	138
		day 4	44	0	125	Significance:		day 2	day 4	day 7
		day 7	37	1	97	Fisher's exact test	atg-18(-) versus WT	< 0.00001	0.0034	< 0.00001
Middle panel
CF3706	N2; muEx587[pkin-19::kin-19::meos2 + punc-122::gfp]
Strain	RNAi treatment from L4	Age	Medium	High	N total
CF3706	L4440 RNAi	day 2	48	0	131
		day 4	54	8	118
		day 7	48	15	101
CF3706	pbs-3 RNAi	day 2	40	0	130
		day 4	51	4	124	Significance:		day 2	day 4	day 7
		day 7	47	2	103	Fisher's exact test	pbs-3 versus L4440 RNAi	0.36	0.25	0.036
Right panel
CF3706	N2; muEx587[pkin-19::kin-19::meos2 + punc-122::gfp]
DCD173	hsf-1(sy441)I; muEx587[pkin-19::kin-19::mEOS2+punc-122::gfp]
Strain	background	Age	Medium	High	N total
CF3706	wild-type	day 2	36	0	146
		day 6	71	18	131
		day 9	55	51	126
DCD173	hsf-1(-)	day 2	11	0	130	Significance:		day 2	day 6	day 9
		day 6	40	1	109	Fisher's exact test	hsf-1(-) versus WT	0.00036	< 0.00001
		day 9	47	19	96	Chi-test	hsf-1(-) versus WT			0.0012
Figure 1F
Left panel
DCD13	N2; uqIs9[pmyo-2::rho-1::tagrfp+ptph-1::gfp]
Strain	RNAi treatment from egg	Age	Medium	High	N total
DCD13	L4440	day 1	29	73	103
		day 3	9	75	85
		day 7	2	43	46
DCD13	atg-18 RNAi	day 1	35	58	104
		day 3	19	62	82	Significance:		day 1	day 3	day 7
		day 7	10	27	38	Fisher's exact test	atg-18 versus L4440 RNAi	0.03	0.043	0.008
Middle panel
DCD13	N2; uqIs9[pmyo-2::rho-1::tagrfp+ptph-1::gfp]
Strain	RNAi treatment from L4	Age	Medium	High	N total
DCD13	L4440	day 1	8	86	94
		day 2	1	89	90
		day 3	1	80	81
DCD13	pbs-3 RNAi	day 1	12	89	101
		day 2	9	91	100	Significance:		day 1	day 2	day 3
		day 3	8	93	101	Fisher's exact test	pbs-3 versus L4440 RNAi	0.49	0.02	0.044
Right panel
DCD13	N2; uqIs9[pmyo-2::rho-1::tagrfp+ptph-1::gfp]
DCD92	hsf-1(sy441)I; uqIs9[pmyo-2::rho-1::tagrfp+ptph-1::gfp]
Strain	background	Age	Medium	High	N total
DCD13	wild-type	day 1	6	111	117
		day 3	1	109	110
		day 6	0	88	88
DCD92	hsf-1(-)	day 1	53	56	109
		day 3	41	40	81	Significance:		day 1	day 3	day 6
		day 6	25	41	66	Fisher's exact test	hsf-1(-) versus WT	0	0	0

### Sheet: Figure S1
Data for Figure S1
Figure S1B
Left panel
CF3706	N2; muEx587[pkin-19::kin-19::meos2+punc-122::gfp]
Strain	RNAi treatment from egg	Age	Medium	High	N total
CF3706	L4440	day 2	48	0	134
		day 4	45	0	106
		day 8	35	11	62
CF3706	atg-18 RNAi	day 2	37	0	130
		day 4	36	0	103	Significance:		day 2	day 4	day 8
		day 8	34	1	74	Fisher's exact test	atg-18 versus L4440 RNAi	0.24	0.32	0.0016
Middle panel
CF3166	N2; muEx473[pkin-19::kin-19::tagRFP + ptph-1::GFP]
Strain	RNAi treatment from L4	Age	Medium	High	N total
CF3166	L4440	day 3	10	6	120
		day 6	35	17	120
		day 8	35	27	86
CF3166	rpt-6 RNAi	day 3	6	7	94	Significance:		day 3	day 6	day 8
		day 6	20	9	86	Chi-square test	rpt-6 versus L4440 RNAi	0.67	0.37	< 0,00001
		day 8	18	9	83
Right panel
CF3166	N2; muEx473[pkin-19::kin-19::tagRFP + ptph-1::GFP]
Strain	RNAi treatment from L4	Age	Medium	High	N total
CF3166	L4440	day 5	33	23	74
		day 10	11	23	34	Significance:		day 5	day 10
CF3166	hsf-1 RNAi	day 5	28	22	72	Fisher's exact test	hsf-1 versus L4440 RNAi		1.7e-05
		day 10	18	5	33	Chi-square test	hsf-1 versus L4440 RNAi	0.67
Figure S1D
DCD13	N2; uqIs9[pmyo-2::rho-1::tagrfp + ptph-1::gfp]
DCD324	unc-51(e369) V; uqIs9[pmyo-2::rho-1::tagrfp + ptph-1::gfp]
Strain	background	Age	Medium	High	N total
DCD13	wild-type	day 1	37	94	133	Significance:		day 1
DCD324	unc-51(-)	day 1	81	46	134	Fisher's exact test	unc-51(-) versus WT	p<0.00001
Figure S1E
Left panel
DCD214	N2; uqIs24[pmyo-2::tagrfp::pab-1]
DCD340	unc-51(e369) V; uqIs24[pmyo-2::tagrfp::pab-1]
Strain	background	Age	Medium	High	N total
DCD214	wild-type	day 4	18	8	143	Significance:		day 4
DCD340	unc-51(-)	day 4	15	20	73	Chi-square test	unc-51(-) versus wild-type	p<0.00001
Middle panel
Strain	RNAi treatment from L4	Age	Medium	High	N total
DCD214	L4440 RNAi	day 2	14	5	105
		day 4	23	4	79
DCD214	pbs-3 RNAi	day 2	13	3	87	Significance:		day 2	day 4
		day 4	12	24	83	Fisher's test (High versus medium + low aggregation levels)	pbs-3 versus L4440 RNAi	0.73	5e-05
Right panel
DCD214	N2; uqIs24[pmyo-2::tagrfp::pab-1]
DCD249	hsf-1(sy441)I; uqIs24[Pmyo-2::tagrfp::pab-1]
Strain	background	Age	Medium	High	N total
DCD214	wild-type	day 2	30	0	98
		day 4	37	10	90
DCD249	hsf-1(-)	day 2	54	1	68	Significance:		day 2	day 4
		day 4	29	23	53	Fisher's test	hsf-1(-) versus wild-type	p<0.00001	2e-05

### Sheet: Figure 2
Data for Figure 2
Note: (bc) before conversion, (ac) after conversion.
Figure 2A
CF3706	N2; muEx587[pkin-19::kin-19::meos2 + punc-122::gfp]
			Green-labeled aggregation			Red-labeled aggregation		green
Strain	RNAi treatment from L4	Age	Medium	High		Medium	High	N total
CF3706	L4440 RNAi	day 5 (bc)	83	28	22	0	0	133
		day 5 (ac)	36	0	96	75	18	132
		day 6 (+24h)	65	4	61	70	10	130
		day 7 (+48h)	70	17	40	66	4	127
CF3706	pbs-3 RNAi	day 5 (bc)	75	2	46	0	0	123
		day 5 (ac)	8	0	115	73	3	123			Green-labeled aggregation				Red-labeled aggregation
		day 6 (+24h)	14	0	94	69	2	108	Significance:		day 5 (bc)	day 5 (ac)	day 6 (+24h)	day 7 (+48h)	day 5 (ac)	day 6 (+24h)	day 7 (+48h)
		day 7 (+48h)	21	0	73	46	0	94	Fisher's exact test	pbs-3 versus L4440 RNAi	0.0002	< 0,00001	< 0,00001	< 0,00001	0.15	0.23	0.41
Figure 2B
CF3706	N2; muEx587[pkin-19::kin-19::meos2 + punc-122::gfp]
			Green-labeled aggregation			Red-labeled aggregation
Strain	RNAi treatment from egg	Age	Medium	High		Medium	High	N total
CF3706	L4440 RNAi	day 5 (bc)	65	13	61	0	0	139
		day 5 (ac)	27	0	108	62	9	135
		day 6 (+24h)	60	0	70	59	2	130
		day 7 (+48h)	63	4	63	51	2	130
CF3706	atg-18 RNAi	day 5 (bc)	44	2	98	0	0	144
		day 5 (ac)	7	0	126	40	1	133			Green-labeled aggregation				Red-labeled aggregation
		day 6 (+24h)	25	0	107	37	1	132	Significance:		day 5 (bc)	day 5 (ac)	day 6 (+24h)	day 7 (+48h)	day 5 (ac)	day 6 (+24h)	day 7 (+48h)
		day 7 (+48h)	32	0	100	29	0	132	Fisher's exact test	atg-18 versus L4440 RNAi	0	0.0004	< 0,00001	0	0.0003	0.0033	0.0013
Figure 2C
DCD83	ttTi5605II; unc-119(ed3)III; uqEx11[pmyo-2::rho-1::meos2 + punc-122::gfp+ cb-unc-119(+)]
			Green-labeled aggregation			Red-labeled aggregation
Strain	RNAi treatment from egg	Age	Medium	High		Medium	High	N total
DCD83	L4440 RNAi	day 5 (bc)	52	15	28	0	0	95
		day 5 (ac)	21	0	70	46	8	91
		day 6 (+24h)	44	0	44	46	5	88
		day 7 (+48h)	52	6	26	41	4	84
DCD83	atg-18 RNAi	day 5 (bc)	34	10	33	0	0	77
		day 5 (ac)	19	0	59	33	10	78
		day 6 (+24h)	30	0	42	28	8	72			Green-labeled aggregation				Red-labeled aggregation
		day 7 (+48h)	25	2	33	22	5	60	Significance:		day 5 (bc)	day 5 (ac)	day 6 (+24h)	day 7 (+48h)	day 5 (ac)	day 6 (+24h)	day 7 (+48h)
DCD83	pbs-3 RNAi (from L4)	day 5 (bc)	50	4	75	0	0	129	Fisher's exact test	atg-18 versus L4440 RNAi	0.079	n.s	n.s	0.0058	n.s.	n.s.	n.s.
		day 5 (ac)	16	0	95	52	3	111	Fisher's exact test	pbs-3 versus L4440 RNAi	0.068	n.s	< 0,00001	< 0,00001	n.s.	0.045 (n.s. by FDR)	0.005
		day 6 (+24h)	20	0	87	44	1	107
		day 7 (+48h)	21	1	81	34	0	103
Figure 2D
CF3706	N2; muEx587[pkin-19::kin-19::meos2 + punc-122::gfp]
Left panel
Strain	RNAi treatment from L4	Age	Number of animals	Relative green fluorescence	SEM	Significance (ttest):
CF3706	L4440 RNAi	day 2 (ac)	28	1	0.0922427
		day 3 (+24h)	30	1.54894	0.166772
		day 4 (+48h)	29	3.3849	0.58203	control RNAi day 4 (+48h) versus control RNAi day 2 (AC): p= 0.00034
CF3706	pbs-3 RNAi	day 2 (ac)	27	0.892372	0.0850651
		day 3 (+24h)	30	1.33718	0.143139
		day 4 (+48h)	30	1.52709	0.171902	pbs-3 RNAi day 4 (+48h) versus control RNAi day 2 (AC): p= n.s.
						pbs-3 RNAi versus control RNAi day 4 (+48h): p=0.004
Right panel
Strain	RNAi treatment from egg	Age	Number of animals	Relative green fluorescence	SEM	Significance (ttest):
CF3706	L4440 RNAi	day 2 (ac)	34	1	0.156963
		day 4 (+48h)	37	2.25866	0.191718	control RNAi day 4 (+48h) versus control RNAi day 2 (AC): p= 3.2E-06
CF3706	atg-18 RNAi	day 2 (ac)	34	0.974065	0.106328
		day 4 (+48h)	33	1.49213	0.191886	atg-18 RNAi day 4 (+48h) versus control RNAi day 2 (AC): p= 0.05
						atg-18 RNAi versus control RNAi day 4 (+48h): p=0.006

### Sheet: Figure S2
Data for Figure S2
Figure S2A
DCD69	N2; uqEx4[pmyo-3::kin-19::meos]
			Green-labeled aggregation			Red-labeled aggregation
Strain	RNAi treatment from L4	Age	Medium	High	low	Medium	High	N total
DCD69	L4440 RNAi	day 2 (bc)	61	17	28			106
		day 2 (ac)	17	0	88	69	15	105
		day 3 (+24h)	38	1	62	55	6	101
		day 4 (+48h)	43	0	60	57	1	103
DCD69	pbs-3 RNAi	day 2 (bc)	69	20	24	0	0	113			Green-labeled aggregation				Red-labeled aggregation
		day 2 (ac)	13	0	101	74	16	114	Significance:		day 2 (bc)	day 2 (ac)	day 3 (+24h)	day 4 (+48h)	day 2 (ac)	day 3 (+24h)	day 4 (+48h)
		day 3 (+24h)	36	1	76	58	9	113	Fisher's exact test (p-value)	pbs-3 versus L4440 RNAi		0.33	0.39	0.78			0.33
		day 4 (+48h)	48	0	61	52	3	109	Chi-square test (p-value)	pbs-3 versus L4440 RNAi	0.66				0.98	0.82
Figure S2B
DCD245	N2; uqEx49[pkin-19::meos]
Left panel
Strain	RNAi treatment from L4	Age	Number of animals	Relative green fluorescence	SEM	Significance (ttest):
DCD245	L4440 RNAi	day 2 (ac)	28	1	0.13584
		day 4 (+48h)	28	4.07758	0.344853	day 4 (+48h) versus control RNAi day 2 (AC): p= 8.3E-10
DCD245	pbs-3 RNAi	day 2 (ac)	30	1.21406	0.102864
		day 4 (+48h)	28	3.39105	0.383017	pbs-3 RNAi versus control RNAi day 4 (+48h): p= n.s.
Right panel
Strain	RNAi treatment from egg	Age	Number of animals	Relative green fluorescence	SEM	Significance (ttest):
DCD245	L4440 RNAi	day 2 (ac)	19	1	0.136869
		day 4 (+48h)	35	3.57577	0.373847	day 4 (+48h) versus control RNAi day 2 (AC): p= 8.1E-08
DCD245	atg-18 RNAi	day 2 (ac)	17	1.1313	0.152229
		day 4 (+48h)	35	4.05178	0.33975	atg-18 RNAi versus control RNAi day 4 (+48h): p= n.s.

### Sheet: Figure 3
Data for Figure 3
Figure 3A
CF3706	N2; muEx587[pkin-19::kin-19::meos2+punc-122::gfp]
DCD174	atg-18(gk378)V; muEx587[pkin-19::kin-19::meos2+punc-122::gfp]
Strain	background	RNAi treatment from egg	Age	Medium	High	N total
CF3706	wild-type	L4440 RNAi	day 3	25	0	128
	wild-type	L4440 RNAi	day 7	29	24	113
	wild-type	L4440 RNAi	day 9	44	25	114
CF3706	wild-type	pas-6 RNAi	day 3	29	0	130
	wild-type	pas-6 RNAi	day 7	47	13	119
	wild-type	pas-6 RNAi	day 9	54	5	109
DCD174	atg-18(-)	L4440 RNAi	day 3	0	0	112	Significance:		day 3	day 7	day 9
	atg-18(-)	L4440 RNAi	day 7	18	1	88	Fisher's exact test	wild-type background: pas-6 RNAi versus control RNAi	0.65	0,047 (n.s. by FDR)	0.00013
	atg-18(-)	L4440 RNAi	day 9	15	0	82	Fisher's exact test	atg-18(-) versus wild-type background (on control RNAi)	<0,00001	0.0002	<0,00001
DCD174	atg-18(-)	pas-6 RNAi	day 3	3	0	116	Fisher's exact test	atg-18(-) versus wild-type background (pas-6 RNAi)	<0,00001	0.00025	<0,00001
	atg-18(-)	pas-6 RNAi	day 7	28	1	109	Fisher's exact test	atg-18(-) (on pas-6 RNAi) versus wild-type background (on control RNAi)	0.000182	0.00216987	<0,00001
	atg-18(-)	pas-6 RNAi	day 9	19	1	99	Fisher's exact test	atg-18(-) background: pas-6 RNAi versus control RNAi	0.25	0.5	0.85
Figure 3B
DCD13	N2; uqIs9[pmyo-2::rho-1::tagrfp+ptph-1::gfp]
DCD92	hsf-1(sy441)I; uqIs9[pmyo-2::rho-1::tagrfp+ptph-1::gfp]
Strain	background	RNAi treatment from egg	Age	Medium	High	N total	Significance:
DCD13	wild-type	L4440 RNAi	day 1	23	119	142	Fisher's exact test	wild type background: control RNAi versus atg-18 RNAi	< 0,00001
	wild-type	atg-18 RNAi	day 1	72	67	146	Fisher's exact test	hsf-1(-) background: control RNAi versus atg-18 RNAi	0.0014
DCD92	hsf-1(-)	L4440 RNAi	day 1	85	53	138	Fisher's exact test	hsf-1(-) versus wild-type background (on control RNAi)	< 0,00001
	hsf-1(-)	atg-18 RNAi	day 1	94	28	138	Chi-square test	hsf-1(-) versus wild-type background (on atg-18 RNAi)	1.5e-05
Figure 3C
DCD13	N2; uqIs9[pmyo-2::rho-1::tagrfp+ptph-1::gfp]
DCD326	vha-12(ok821) X; uqIs9[pmyo-2::rho-1::tagrfp+ptph-1::gfp]
Strain	background	RNAi treatment from egg	Age	Medium	High	N total
DCD13	wild-type	L4440 RNAi	day 1	35	113	150
	wild-type	atg-18 RNAi	day 1	56	61	123	Significance:
DCD326	vha-12(-)	L4440 RNAi	day 1	35	112	147	Fisher's exact test	wild type background: control RNAi versus atg-18 RNAi	< 0.00001
	vha-12(-)	atg-18 RNAi	day 1	28	107	135	Fisher's exact test	vha-12(-) background: control RNAi versus atg-18 RNAi	n.s.
Figure 3D
DCD13	N2; uqIs9[pmyo-2::rho-1::tagrfp+ptph-1::gfp]
DCD345	scav-3(-) III; uqIs9[pmyo-2::rho-1::tagrfp+ptph-1::gfp]
Strain	background	RNAi treatment from egg	Age	Medium	High	N total
DCD13	wild-type	L4440 RNAi	day 1	30	117	148
	wild-type	atg-18 RNAi	day 1	59	82	143	Significance:
DCD345	scav-3(-)	L4440 RNAi	day 1	16	127	144	Fisher's exact test	wild type background: control RNAi versus atg-18 RNAi	< 0.00001
	scav-3(-)	atg-18 RNAi	day 1	12	134	146	Fisher's exact test	scav-3(-) background: control RNAi versus atg-18 RNAi	n.s.

### Sheet: Figure 4
Data for Figure 4
Figure 4A
DCD92	hsf-1(sy441)I; uqIs9[pmyo-2::rho-1::tagrfp+ptph-1::gfp]
Aggregation counted at day 1						Significance compared to L4440 RNAi
Strain	background	RNAi treatment from egg	Medium	High	N total	Ordinal logistic regression (p-value)
DCD92	hsf-1(-)	L4440	88	26	123
	hsf-1(-)	C30H6.12	88	49	143	0.012
	hsf-1(-)	F26F2.4	83	47	133	0.0047
	hsf-1(-)	pals-5	81	53	137	0.0008
	hsf-1(-)	C53A5.11	77	57	138	0.00024
	hsf-1(-)	fbxa-30	78	63	144	3.351e-05
	hsf-1(-)	C01B10.4	65	64	132	2.166e-06
Figure 4B
DCD13	N2; uqIs9[pmyo-2::rho-1::tagrfp+ptph-1::gfp]
DCD92	hsf-1(sy441)I; uqIs9[pmyo-2::rho-1::tagrfp+ptph-1::gfp]
Aggregation counted at day 1						Significance compared to wild-type background, L4440 RNAi
Strain	background	RNAi treatment from egg	Medium	High	N total	Ordinal logistic regression (p-value)
DCD92	hsf-1(-)	L4440	101	20	147
DCD13	wild-type	L4440	48	106	154
	wild-type	T05B11.1	45	99	145	0.88
	wild-type	math-39	35	107	144	0.34
	wild-type	C30H6.12	40	105	147	0.68
	wild-type	F26F2.4	44	101	148	0.82
	wild-type	pals-5	39	110	149	0.34
	wild-type	C53A5.11	39	103	143	0.58
	wild-type	fbxa-30	43	104	150	0.98
	wild-type	C01B10.4	41	105	146	0.56
Figure 4F
DCD411	N2; uqIs9[pmyo-2::rho-1::tagrfp+ptph-1::gfp]; uqEx64[pkin-19::pals-5::mVenus::histag + punc-122::gfp]
Control: DCD411 non-transgenic PALS-5 OE
Strain	PALS-5 OE	Age	Medium	High	N total
DCD411	-	day 1	32	116	149
DCD411	-	day 2	13	120	133
DCD411	+	day 1	61	70	152	Significance		day 1	day 2
DCD411	+	day 2	42	96	143	Fisher's exact test	PALS5 OE + versus PALS5 OE -	<0,00001	4e-06
Figure 4G
DCD415	N2; uqIs24[pmyo-2::tagrfp::pab-1]; uqEx64[pkin-19::pals-5::mVenus::histag + punc-122::gfp]
Control: DCD415 non-transgenic PALS-5 OE
Strain	PALS-5 OE	Age	Medium	High	N total
DCD415	-	day 2	7	0	144
DCD415	-	day 4	30	1	153
DCD415	-	day 6	38	15	127
DCD415	+	day 2	5	0	144	Significance:	day 2	day 4	day 6
DCD415	+	day 4	23	1	144	Fisher's exact test	0.77	0.46
DCD415	+	day 6	48	14	132	Chi-test			0.55

### Sheet: Figure 5
Data for Figure 5
DCD13	N2; uqIs9[pmyo-2::rho-1::tagrfp+ptph-1::gfp]
DCD92	hsf-1(sy441)I; uqIs9[pmyo-2::rho-1::tagrfp+ptph-1::gfp]
	Figure 5A (Day 2)				Figure 5B (Day 3)			Figure 5C (Day 2)
	N2	DCD13	DCD92		DCD13	DCD92		DCD13	DCD92
Average of mean frequency (Hz)	4.31105	1.7532	2.81714		2.141	3.26667		2.02091	2.7225
SD	0.6677	0.974	0.8839		0.6454	0.6389		0.8363	1.372
SE	0.1532	0.1948	0.1929		0.2041	0.213		0.1783	0.28
N	19	25	21		10	9		22	24
One-way ANOVA with Tukey’s multiple comparisons:
N2 vs. DCD13			<0,00000001
N2 vs. DCD92			2.72e-06
DCD13 vs. DCD92			0.00029646
Unpaired t test, two-tailed:
DCD13 vs. DCD92						0.00138867			0.044
Raw data (Mean Frequency (Hz))	N2	DCD13	DCD92		DCD13	DCD92		DCD13	DCD92
	3.57	1.99	4.27		2.13	4.19		1.45	3.75
	2.74	1.77	3.27		1.81	3.13		3.24	0
	4.49	1.16	3.62		2.14	3.63		1.82	3.86
	4.65	1.87	2.16		2.21	3.46		1.64	3.21
	4.87	2.3	2		3.72	3.32		1.95	0
	4.95	1.11	4.05		1.28	3.6		1.89	3.88
	4.13	2.26	1.29		2.5	3.41		1.13	1.01
	4.31	1.37	4.19		1.69	1.92		1.23	3.58
	3.74	1.5	4.04		1.91	2.74		1.8	0.87
	4.45	2.43	1.86		2.02			2.52	4
	4.48	0.94	2.96					1.99	3.76
	5.04	0.63	2.22					2.7	3.13
	4.75	3.89	2.57					2.18	4.14
	5.04	0	2.11					3.79	3.9
	5.01	3.83	3.54					1.85	3.49
	4.79	1.23	3.19					2.83	2.19
	4.11	2.81	1.84					1.86	3.31
	3.25	2.48	3.03					2.95	4.12
	3.54	2.22	2.33					0.88	0.96
		0	2.13					3	2.91
		1.01	2.49					0.21	1.47
		1.44						1.55	3.12
		1.41							3.53
		1.53							1.15
		2.65
