## Supplementary material for "Tissue-specific safety mechanism results in opposite protein aggregation patterns during aging": Data File S3

### Sheet: hsf-1(-) background
Data file S3: Investigation of SAPA components by RNAi
DCD92	hsf-1(sy441)I; uqIs9[pmyo-2::rho-1::tagrfp+ptph-1::gfp]
Aggregation counted at day 1
Significance compared to L4440 RNAi (Ordinal logistic regression )
Repeat 1	Aggregation:		N total	p-value		Repeat 2	Aggregation:		N total	p-value		Repeat 3	Aggregation:		N total	p-value		Repeat 4	Aggregation:		N total	p-value
RNAi treatment from egg	Medium	High				RNAi treatment from egg	Medium	High				RNAi treatment from egg	Medium	High				RNAi treatment double generation	Medium	High
L4440	88	26	123			L4440	71	38	111			L4440	81	71	153			L4440	76	25	110
T05B11.1	90	45	146	0.11777		T05B11.1	42	40	86	0.15091		T05B11.1	63	85	153	0.185131		T05B11.1	57	51	111	0.0001697
math-39	87	40	134	0.096568		math-39	59	50	110	0.089954								math-39	56	50	110	0.0003079
C30H6.12	88	49	143	0.0124958		C30H6.12	47	62	113	0.004348								C30H6.12	53	43	101	0.0023549
F26F2.4	83	47	133	0.0046682		F26F2.4	57	56	115	0.034702								F26F2.4	64	38	109	0.058034
pals-5	81	53	137	0.0008013								pals-5	53	95	151	0.007149		pals-5	57	50	110	0.0002287
C53A5.11	77	57	138	0.0002375		C53A5.11	59	54	114	0.046961								C53A5.11	59	44	108	0.0040901
fbxa-30	78	63	144	3.351e-05		fbxa-30	68	41	113	0.895138								fbxa-30	50	42	97	0.0020073
C01B10.4	65	64	132	2.166e-06		C01B10.4	54	59	113	0.006213								C01B10.4	63	41	109	0.0140698

### Sheet: wild-type background
In control background
DCD13	N2; uqIs9[pmyo-2::rho-1::tagrfp+ptph-1::gfp]
DCD92	hsf-1(sy441)I; uqIs9[pmyo-2::rho-1::tagrfp+ptph-1::gfp]
Aggregation counted at day 1
Significance compared to L4440 RNAi (Ordinal logistic regression )
Repeat 1	RNAi treatment from egg	Aggregation:		N total	p-value				Repeat 2	RNAi treatment from egg	Aggregation:		N total	p-value
Strain		Medium	High						Strain		Medium	High
DCD92	L4440	101	20	147
DCD13	L4440	48	106	154					DCD13	L4440	26	125	152
DCD13	T05B11.1	45	99	145	0.88				DCD13	T05B11.1	37	109	148	0.07364
DCD13	math-39	35	107	144	0.34				DCD13	math-39	30	119	151	0.4406
DCD13	C30H6.12	40	105	147	0.68				DCD13	C30H6.12	31	119	150	0.54593
DCD13	F26F2.4	44	101	148	0.82				DCD13	F26F2.4	32	112	145	0.29118
DCD13	pals-5	39	110	149	0.34				DCD13	pals-5	29	116	146	0.54609
DCD13	C53A5.11	39	103	143	0.58				DCD13	C53A5.11	28	116	145	0.62607
DCD13	fbxa-30	43	104	150	0.98				DCD13	fbxa-30	21	118	140	0.64515
DCD13	C01B10.4	41	105	146	0.56				DCD13	C01B10.4	23	119	150	0.40406
